# A population genomic resource for *Drosophila pseudoobscura*

**DOI:** 10.64898/2026.02.02.703370

**Authors:** Yesbol Manat, Zhao Zheng, Camryn A. Kritzell, Christopher A. Gonzales, Richard P. Meisel

**Affiliations:** Department of Biology and Biochemistry, University of Houston, Houston, TX 77204; Current affiliation: Department of Biostatistics and Data Science, University of Texas Health Science Center, Houston, TX 77030; Current affiliation: Center for Depression Research and Clinical Care, University of Texas Southwestern, Dallas, TX 75390

**Keywords:** chromosomal inversions, population structure, Tajima’s D, neo-sex chromosomes

## Abstract

*Drosophila pseudoobscura* is an historically important organism in evolutionary genetics, serving as a model system in studies of chromosomal inversions, speciation, sex chromosome evolution, and sex-ratio drive. However, previous population genetics analysis of *D. pseudoobscura* focused on individual chromosomes or used fragmented genome assemblies as a reference. To address these shortcomings, we generated a *D. pseudoobscura* population genomics resource consisting of newly sequenced genomes from 60 inbred lines sampled across the species’ geographic range in North America. Using these data and a chromosome-scale reference genome, we examined patterns of nucleotide diversity and population structure across the chromosomes. We found no strong evidence of population structure on most chromosomes, consistent with prior results. In contrast, we identified population structure on the third chromosome, which we attributed to a well-characterized inversion polymorphism. We assigned individual third chromosome haplotypes to inversion arrangements, demonstrating how tests for population structure can be used to identify polymorphic chromosomal rearrangements. Tajima’s *D* was negative across most of the genome, consistent with a recent population expansion. However, the distribution of genetic variation differed across third chromosome inversion arrangements in ways that were consistent with their hypothesized evolutionary histories, and we identified inter-arrangement genetic differentiation that could be attributed to the inversions suppressing genetic exchange. The population genomic data we have collected is publicly available and will support future research on evolutionary genetics.

**Summary:** The genomes of 60 isolates of *Drosophila pseudoobscura* were sequenced and analyzed. This species is a model organism for multiple areas in evolutionary genetics research, including chromosomal rearrangement, sex chromosomes, and speciation. This article presents the largest population genomic data set collected in this species. The analysis of the data demonstrates how population structure detection approaches can be used to identify polymorphic chromosomal inversions. The data presented will be valuable for future work on fundamental questions in population genetics.
