## Supplementary Table S3 for "A population genomic resource for *Drosophila pseudoobscura*"

### Sheet: Sheet1
Chromosome	id	name	gene_biotype	product	loc_id
NC_046680.1	gene-LOC117183641	LOC117183641	protein_coding	NA	LOC117183641
NC_046680.1	rna-XM_033378242.1	XM_033378242.1	NA	uncharacterized LOC117183641%2C transcript variant X1	LOC117183641
NC_046680.1	exon-XM_033378242.1-2	NA	NA	uncharacterized LOC117183641%2C transcript variant X1	LOC117183641
NC_046680.1	cds-XP_033234133.1	XP_033234133.1	NA	uncharacterized protein LOC117183641	LOC117183641
NC_046680.1	exon-XM_033378239.1-1	NA	NA	uncharacterized LOC26533236	LOC26533236
NC_046680.1	exon-XM_033378239.1-2	NA	NA	uncharacterized LOC26533236	LOC26533236
NC_046680.1	exon-XM_033378239.1-3	NA	NA	uncharacterized LOC26533236	LOC26533236
NC_046680.1	cds-XP_033234130.1	XP_033234130.1	NA	uncharacterized protein LOC26533236	LOC26533236
NC_046680.1	exon-XM_033378235.1-6	NA	NA	G protein-coupled receptor kinase 1%2C transcript variant X1	LOC26533805
NC_046680.1	cds-XP_033234126.1	XP_033234126.1	NA	G protein-coupled receptor kinase 1 isoform X1	LOC26533805
NC_046680.1	exon-XM_033378236.1-6	NA	NA	G protein-coupled receptor kinase 1%2C transcript variant X2	LOC26533805
NC_046680.1	cds-XP_033234127.1	XP_033234127.1	NA	G protein-coupled receptor kinase 1 isoform X2	LOC26533805
NC_046680.1	exon-XM_033378237.1-6	NA	NA	G protein-coupled receptor kinase 1%2C transcript variant X3	LOC26533805
NC_046680.1	cds-XP_033234128.1	XP_033234128.1	NA	G protein-coupled receptor kinase 1 isoform X3	LOC26533805
NC_046680.1	gene-LOC117183644	LOC117183644	lncRNA	NA	LOC117183644
NC_046680.1	rna-XR_004468778.1	XR_004468778.1	NA	uncharacterized LOC117183644%2C transcript variant X2	LOC117183644
NC_046680.1	exon-XR_004468778.1-1	NA	NA	uncharacterized LOC117183644%2C transcript variant X2	LOC117183644
NC_046680.1	exon-XR_004468778.1-2	NA	NA	uncharacterized LOC117183644%2C transcript variant X2	LOC117183644
NC_046680.1	exon-XR_004468778.1-3	NA	NA	uncharacterized LOC117183644%2C transcript variant X2	LOC117183644
NC_046680.1	rna-XR_004468777.1	XR_004468777.1	NA	uncharacterized LOC117183644%2C transcript variant X1	LOC117183644
NC_046680.1	exon-XR_004468777.1-1	NA	NA	uncharacterized LOC117183644%2C transcript variant X1	LOC117183644
NC_046680.1	exon-XR_004468777.1-2	NA	NA	uncharacterized LOC117183644%2C transcript variant X1	LOC117183644
NC_046680.1	exon-XR_004468777.1-3	NA	NA	uncharacterized LOC117183644%2C transcript variant X1	LOC117183644
NC_046680.1	exon-XM_033378235.1-4	NA	NA	G protein-coupled receptor kinase 1%2C transcript variant X1	LOC26533805
NC_046680.1	exon-XM_033378235.1-5	NA	NA	G protein-coupled receptor kinase 1%2C transcript variant X1	LOC26533805
NC_046680.1	exon-XM_033378236.1-4	NA	NA	G protein-coupled receptor kinase 1%2C transcript variant X2	LOC26533805
NC_046680.1	exon-XM_033378236.1-5	NA	NA	G protein-coupled receptor kinase 1%2C transcript variant X2	LOC26533805
NC_046680.1	exon-XM_033378237.1-4	NA	NA	G protein-coupled receptor kinase 1%2C transcript variant X3	LOC26533805
NC_046680.1	exon-XM_033378237.1-5	NA	NA	G protein-coupled receptor kinase 1%2C transcript variant X3	LOC26533805
NC_046680.1	exon-XM_033378235.1-2	NA	NA	G protein-coupled receptor kinase 1%2C transcript variant X1	LOC26533805
NC_046680.1	exon-XM_033378235.1-3	NA	NA	G protein-coupled receptor kinase 1%2C transcript variant X1	LOC26533805
NC_046680.1	exon-XM_033378236.1-2	NA	NA	G protein-coupled receptor kinase 1%2C transcript variant X2	LOC26533805
NC_046680.1	exon-XM_033378236.1-3	NA	NA	G protein-coupled receptor kinase 1%2C transcript variant X2	LOC26533805
NC_046680.1	exon-XM_033378237.1-2	NA	NA	G protein-coupled receptor kinase 1%2C transcript variant X3	LOC26533805
NC_046680.1	exon-XM_033378237.1-3	NA	NA	G protein-coupled receptor kinase 1%2C transcript variant X3	LOC26533805
NC_046680.1	gene-LOC117183646	LOC117183646	lncRNA	NA	LOC117183646
NC_046680.1	rna-XR_004468781.1	XR_004468781.1	NA	uncharacterized LOC117183646	LOC117183646
NC_046680.1	exon-XR_004468781.1-1	NA	NA	uncharacterized LOC117183646	LOC117183646
NC_046680.1	exon-XR_004468781.1-2	NA	NA	uncharacterized LOC117183646	LOC117183646
NC_046680.1	gene-LOC117183639	LOC117183639	protein_coding	NA	LOC117183639
NC_046680.1	rna-XM_033378234.1	XM_033378234.1	NA	uncharacterized LOC117183639	LOC117183639
NC_046680.1	exon-XM_033378234.1-1	NA	NA	uncharacterized LOC117183639	LOC117183639
NC_046680.1	exon-XM_033378234.1-2	NA	NA	uncharacterized LOC117183639	LOC117183639
NC_046680.1	cds-XP_033234125.1	XP_033234125.1	NA	uncharacterized protein LOC117183639	LOC117183639
NC_046680.1	exon-XM_033378235.1-1	NA	NA	G protein-coupled receptor kinase 1%2C transcript variant X1	LOC26533805
NC_046680.1	exon-XM_033378236.1-1	NA	NA	G protein-coupled receptor kinase 1%2C transcript variant X2	LOC26533805
NC_046680.1	exon-XM_033378237.1-1	NA	NA	G protein-coupled receptor kinase 1%2C transcript variant X3	LOC26533805
NC_046680.1	gene-LOC26532270	LOC26532270	protein_coding	NA	LOC26532270
NC_046680.1	rna-XM_033378241.1	XM_033378241.1	NA	uncharacterized LOC26532270%2C transcript variant X1	LOC26532270
NC_046680.1	exon-XM_033378241.1-1	NA	NA	uncharacterized LOC26532270%2C transcript variant X1	LOC26532270
NC_046680.1	exon-XM_033378241.1-2	NA	NA	uncharacterized LOC26532270%2C transcript variant X1	LOC26532270
NC_046680.1	exon-XM_033378241.1-3	NA	NA	uncharacterized LOC26532270%2C transcript variant X1	LOC26532270
NC_046680.1	exon-XM_033378241.1-4	NA	NA	uncharacterized LOC26532270%2C transcript variant X1	LOC26532270
NC_046680.1	cds-XP_033234132.1	XP_033234132.1	NA	uncharacterized protein LOC26532270	LOC26532270
NC_046680.1	rna-XM_015185426.2	XM_015185426.2	NA	uncharacterized LOC26532270%2C transcript variant X2	LOC26532270
NC_046680.1	exon-XM_015185426.2-1	NA	NA	uncharacterized LOC26532270%2C transcript variant X2	LOC26532270
NC_046680.1	exon-XM_015185426.2-2	NA	NA	uncharacterized LOC26532270%2C transcript variant X2	LOC26532270
NC_046680.1	exon-XM_015185426.2-3	NA	NA	uncharacterized LOC26532270%2C transcript variant X2	LOC26532270
NC_046680.1	exon-XM_015185426.2-4	NA	NA	uncharacterized LOC26532270%2C transcript variant X2	LOC26532270
NC_046680.1	cds-XP_015040912.2	XP_015040912.2	NA	uncharacterized protein LOC26532270	LOC26532270
NC_046680.1	gene-LOC26533236	LOC26533236	protein_coding	NA	LOC26533236
NC_046680.1	rna-XM_033378239.1	XM_033378239.1	NA	uncharacterized LOC26533236	LOC26533236
NC_046680.1	exon-XM_033378239.1-4	NA	NA	uncharacterized LOC26533236	LOC26533236
NC_046680.1	gene-LOC26533805	LOC26533805	protein_coding	NA	LOC26533805
NC_046680.1	rna-XM_033378235.1	XM_033378235.1	NA	G protein-coupled receptor kinase 1%2C transcript variant X1	LOC26533805
NC_046680.1	rna-XM_033378236.1	XM_033378236.1	NA	G protein-coupled receptor kinase 1%2C transcript variant X2	LOC26533805
NC_046680.1	rna-XM_033378237.1	XM_033378237.1	NA	G protein-coupled receptor kinase 1%2C transcript variant X3	LOC26533805
NC_046680.1	NC_046680.1:1..23510042	3	NA	NA	NA
NC_046680.1	exon-XR_004468853.1-1	NA	NA	transcription-associated protein 1%2C transcript variant X6	LOC26533571
NC_046680.1	exon-XM_033378561.1-1	NA	NA	transcription-associated protein 1%2C transcript variant X8	LOC26533571
NC_046680.1	cds-XP_033234452.1	XP_033234452.1	NA	transcription-associated protein 1 isoform X7	LOC26533571
NC_046680.1	exon-XM_033378560.1-1	NA	NA	transcription-associated protein 1%2C transcript variant X7	LOC26533571
NC_046680.1	cds-XP_033234451.1	XP_033234451.1	NA	transcription-associated protein 1 isoform X6	LOC26533571
NC_046680.1	exon-XM_033378562.1-1	NA	NA	transcription-associated protein 1%2C transcript variant X9	LOC26533571
NC_046680.1	cds-XP_033234453.1	XP_033234453.1	NA	transcription-associated protein 1 isoform X8	LOC26533571
NC_046680.1	exon-XM_033378556.1-1	NA	NA	transcription-associated protein 1%2C transcript variant X1	LOC26533571
NC_046680.1	cds-XP_033234447.1	XP_033234447.1	NA	transcription-associated protein 1 isoform X1	LOC26533571
NC_046680.1	exon-XM_033378558.1-1	NA	NA	transcription-associated protein 1%2C transcript variant X3	LOC26533571
NC_046680.1	cds-XP_033234449.1	XP_033234449.1	NA	transcription-associated protein 1 isoform X3	LOC26533571
NC_046680.1	rna-XM_033378562.1	XM_033378562.1	NA	transcription-associated protein 1%2C transcript variant X9	LOC26533571
NC_046680.1	gene-LOC26533571	LOC26533571	protein_coding	NA	LOC26533571
NC_046680.1	rna-XR_004468853.1	XR_004468853.1	NA	transcription-associated protein 1%2C transcript variant X6	LOC26533571
NC_046680.1	rna-XM_033378561.1	XM_033378561.1	NA	transcription-associated protein 1%2C transcript variant X8	LOC26533571
NC_046680.1	rna-XM_033378560.1	XM_033378560.1	NA	transcription-associated protein 1%2C transcript variant X7	LOC26533571
NC_046680.1	rna-XM_033378556.1	XM_033378556.1	NA	transcription-associated protein 1%2C transcript variant X1	LOC26533571
NC_046680.1	rna-XM_033378558.1	XM_033378558.1	NA	transcription-associated protein 1%2C transcript variant X3	LOC26533571
NC_046680.1	exon-XR_004468853.1-2	NA	NA	transcription-associated protein 1%2C transcript variant X6	LOC26533571
NC_046680.1	exon-XM_033378561.1-2	NA	NA	transcription-associated protein 1%2C transcript variant X8	LOC26533571
NC_046680.1	exon-XM_033378560.1-2	NA	NA	transcription-associated protein 1%2C transcript variant X7	LOC26533571
NC_046680.1	exon-XM_033378562.1-2	NA	NA	transcription-associated protein 1%2C transcript variant X9	LOC26533571
NC_046680.1	exon-XM_033378556.1-2	NA	NA	transcription-associated protein 1%2C transcript variant X1	LOC26533571
NC_046680.1	exon-XM_033378558.1-2	NA	NA	transcription-associated protein 1%2C transcript variant X3	LOC26533571
NC_046680.1	exon-XM_033378557.1-1	NA	NA	transcription-associated protein 1%2C transcript variant X2	LOC26533571
NC_046680.1	exon-XM_033378557.1-2	NA	NA	transcription-associated protein 1%2C transcript variant X2	LOC26533571
NC_046680.1	cds-XP_033234448.1	XP_033234448.1	NA	transcription-associated protein 1 isoform X2	LOC26533571
NC_046680.1	exon-XM_033378559.1-1	NA	NA	transcription-associated protein 1%2C transcript variant X4	LOC26533571
NC_046680.1	rna-XM_033378557.1	XM_033378557.1	NA	transcription-associated protein 1%2C transcript variant X2	LOC26533571
NC_046680.1	rna-XM_033378559.1	XM_033378559.1	NA	transcription-associated protein 1%2C transcript variant X4	LOC26533571
NC_046680.1	exon-XR_004468853.1-3	NA	NA	transcription-associated protein 1%2C transcript variant X6	LOC26533571
NC_046680.1	exon-XR_004468853.1-4	NA	NA	transcription-associated protein 1%2C transcript variant X6	LOC26533571
NC_046680.1	exon-XM_033378561.1-3	NA	NA	transcription-associated protein 1%2C transcript variant X8	LOC26533571
NC_046680.1	exon-XM_033378561.1-4	NA	NA	transcription-associated protein 1%2C transcript variant X8	LOC26533571
NC_046680.1	exon-XM_033378560.1-3	NA	NA	transcription-associated protein 1%2C transcript variant X7	LOC26533571
NC_046680.1	exon-XM_033378560.1-4	NA	NA	transcription-associated protein 1%2C transcript variant X7	LOC26533571
NC_046680.1	exon-XM_033378562.1-3	NA	NA	transcription-associated protein 1%2C transcript variant X9	LOC26533571
NC_046680.1	exon-XM_033378556.1-3	NA	NA	transcription-associated protein 1%2C transcript variant X1	LOC26533571
NC_046680.1	exon-XM_033378556.1-4	NA	NA	transcription-associated protein 1%2C transcript variant X1	LOC26533571
NC_046680.1	exon-XM_033378558.1-3	NA	NA	transcription-associated protein 1%2C transcript variant X3	LOC26533571
NC_046680.1	exon-XM_033378557.1-3	NA	NA	transcription-associated protein 1%2C transcript variant X2	LOC26533571
NC_046680.1	exon-XM_033378557.1-4	NA	NA	transcription-associated protein 1%2C transcript variant X2	LOC26533571
NC_046680.1	exon-XM_033378559.1-2	NA	NA	transcription-associated protein 1%2C transcript variant X4	LOC26533571
NC_046680.1	exon-XM_033378559.1-3	NA	NA	transcription-associated protein 1%2C transcript variant X4	LOC26533571
NC_046680.1	cds-XP_033234450.1	XP_033234450.1	NA	transcription-associated protein 1 isoform X4	LOC26533571
NC_046680.1	exon-XR_004468853.1-5	NA	NA	transcription-associated protein 1%2C transcript variant X6	LOC26533571
NC_046680.1	exon-XR_004468853.1-6	NA	NA	transcription-associated protein 1%2C transcript variant X6	LOC26533571
NC_046680.1	exon-XM_033378561.1-5	NA	NA	transcription-associated protein 1%2C transcript variant X8	LOC26533571
NC_046680.1	exon-XM_033378561.1-6	NA	NA	transcription-associated protein 1%2C transcript variant X8	LOC26533571
NC_046680.1	exon-XM_033378560.1-5	NA	NA	transcription-associated protein 1%2C transcript variant X7	LOC26533571
NC_046680.1	exon-XM_033378560.1-6	NA	NA	transcription-associated protein 1%2C transcript variant X7	LOC26533571
NC_046680.1	exon-XM_033378556.1-5	NA	NA	transcription-associated protein 1%2C transcript variant X1	LOC26533571
NC_046680.1	exon-XM_033378556.1-6	NA	NA	transcription-associated protein 1%2C transcript variant X1	LOC26533571
NC_046680.1	exon-XM_033378558.1-4	NA	NA	transcription-associated protein 1%2C transcript variant X3	LOC26533571
NC_046680.1	exon-XM_033378558.1-5	NA	NA	transcription-associated protein 1%2C transcript variant X3	LOC26533571
NC_046680.1	exon-XM_033378557.1-5	NA	NA	transcription-associated protein 1%2C transcript variant X2	LOC26533571
NC_046680.1	exon-XM_033378557.1-6	NA	NA	transcription-associated protein 1%2C transcript variant X2	LOC26533571
NC_046680.1	exon-XM_033378559.1-4	NA	NA	transcription-associated protein 1%2C transcript variant X4	LOC26533571
NC_046680.1	exon-XM_033378559.1-5	NA	NA	transcription-associated protein 1%2C transcript variant X4	LOC26533571
NC_046680.1	exon-XR_004468853.1-7	NA	NA	transcription-associated protein 1%2C transcript variant X6	LOC26533571
NC_046680.1	exon-XM_033378561.1-7	NA	NA	transcription-associated protein 1%2C transcript variant X8	LOC26533571
NC_046680.1	exon-XM_033378560.1-7	NA	NA	transcription-associated protein 1%2C transcript variant X7	LOC26533571
NC_046680.1	exon-XM_033378556.1-7	NA	NA	transcription-associated protein 1%2C transcript variant X1	LOC26533571
NC_046680.1	exon-XM_033378558.1-6	NA	NA	transcription-associated protein 1%2C transcript variant X3	LOC26533571
NC_046680.1	exon-XM_033378557.1-7	NA	NA	transcription-associated protein 1%2C transcript variant X2	LOC26533571
NC_046680.1	exon-XM_033378559.1-6	NA	NA	transcription-associated protein 1%2C transcript variant X4	LOC26533571
NC_046680.1	exon-XR_004468853.1-14	NA	NA	transcription-associated protein 1%2C transcript variant X6	LOC26533571
NC_046680.1	exon-XR_004468853.1-15	NA	NA	transcription-associated protein 1%2C transcript variant X6	LOC26533571
NC_046680.1	exon-XM_033378556.1-14	NA	NA	transcription-associated protein 1%2C transcript variant X1	LOC26533571
NC_046680.1	exon-XM_033378556.1-15	NA	NA	transcription-associated protein 1%2C transcript variant X1	LOC26533571
NC_046680.1	exon-XM_033378556.1-16	NA	NA	transcription-associated protein 1%2C transcript variant X1	LOC26533571
NC_046680.1	exon-XM_033378558.1-13	NA	NA	transcription-associated protein 1%2C transcript variant X3	LOC26533571
NC_046680.1	exon-XM_033378558.1-14	NA	NA	transcription-associated protein 1%2C transcript variant X3	LOC26533571
NC_046680.1	exon-XM_033378558.1-15	NA	NA	transcription-associated protein 1%2C transcript variant X3	LOC26533571
NC_046680.1	exon-XM_033378557.1-14	NA	NA	transcription-associated protein 1%2C transcript variant X2	LOC26533571
NC_046680.1	exon-XM_033378557.1-15	NA	NA	transcription-associated protein 1%2C transcript variant X2	LOC26533571
NC_046680.1	exon-XM_033378557.1-16	NA	NA	transcription-associated protein 1%2C transcript variant X2	LOC26533571
NC_046680.1	exon-XM_033378559.1-13	NA	NA	transcription-associated protein 1%2C transcript variant X4	LOC26533571
NC_046680.1	exon-XM_033378559.1-14	NA	NA	transcription-associated protein 1%2C transcript variant X4	LOC26533571
NC_046680.1	exon-XM_033378559.1-15	NA	NA	transcription-associated protein 1%2C transcript variant X4	LOC26533571
NC_046680.1	exon-XM_002135728.3-1	NA	NA	transcription-associated protein 1%2C transcript variant X5	LOC26533571
NC_046680.1	exon-XM_002135728.3-2	NA	NA	transcription-associated protein 1%2C transcript variant X5	LOC26533571
NC_046680.1	exon-XM_002135728.3-3	NA	NA	transcription-associated protein 1%2C transcript variant X5	LOC26533571
NC_046680.1	exon-XM_002135728.3-4	NA	NA	transcription-associated protein 1%2C transcript variant X5	LOC26533571
NC_046680.1	cds-XP_002135764.3	XP_002135764.3	NA	transcription-associated protein 1 isoform X5	LOC26533571
NC_046680.1	exon-XM_033378556.1-18	NA	NA	transcription-associated protein 1%2C transcript variant X1	LOC26533571
NC_046680.1	exon-XM_033378556.1-19	NA	NA	transcription-associated protein 1%2C transcript variant X1	LOC26533571
NC_046680.1	exon-XM_033378556.1-20	NA	NA	transcription-associated protein 1%2C transcript variant X1	LOC26533571
NC_046680.1	exon-XM_033378558.1-17	NA	NA	transcription-associated protein 1%2C transcript variant X3	LOC26533571
NC_046680.1	exon-XM_033378558.1-18	NA	NA	transcription-associated protein 1%2C transcript variant X3	LOC26533571
NC_046680.1	exon-XM_033378558.1-19	NA	NA	transcription-associated protein 1%2C transcript variant X3	LOC26533571
NC_046680.1	exon-XM_033378557.1-18	NA	NA	transcription-associated protein 1%2C transcript variant X2	LOC26533571
NC_046680.1	exon-XM_033378557.1-19	NA	NA	transcription-associated protein 1%2C transcript variant X2	LOC26533571
NC_046680.1	exon-XM_033378557.1-20	NA	NA	transcription-associated protein 1%2C transcript variant X2	LOC26533571
NC_046680.1	exon-XM_033378559.1-17	NA	NA	transcription-associated protein 1%2C transcript variant X4	LOC26533571
NC_046680.1	exon-XM_033378559.1-18	NA	NA	transcription-associated protein 1%2C transcript variant X4	LOC26533571
NC_046680.1	exon-XM_033378559.1-19	NA	NA	transcription-associated protein 1%2C transcript variant X4	LOC26533571
NC_046680.1	exon-XM_002135728.3-6	NA	NA	transcription-associated protein 1%2C transcript variant X5	LOC26533571
NC_046680.1	exon-XM_002135728.3-7	NA	NA	transcription-associated protein 1%2C transcript variant X5	LOC26533571
NC_046680.1	exon-XM_002135728.3-8	NA	NA	transcription-associated protein 1%2C transcript variant X5	LOC26533571
NC_046680.1	exon-XM_033378556.1-21	NA	NA	transcription-associated protein 1%2C transcript variant X1	LOC26533571
NC_046680.1	exon-XM_033378558.1-20	NA	NA	transcription-associated protein 1%2C transcript variant X3	LOC26533571
NC_046680.1	exon-XM_033378557.1-21	NA	NA	transcription-associated protein 1%2C transcript variant X2	LOC26533571
NC_046680.1	exon-XM_033378559.1-20	NA	NA	transcription-associated protein 1%2C transcript variant X4	LOC26533571
NC_046680.1	exon-XM_002135728.3-9	NA	NA	transcription-associated protein 1%2C transcript variant X5	LOC26533571
NC_046680.1	exon-XM_033378556.1-17	NA	NA	transcription-associated protein 1%2C transcript variant X1	LOC26533571
NC_046680.1	exon-XM_033378558.1-16	NA	NA	transcription-associated protein 1%2C transcript variant X3	LOC26533571
NC_046680.1	exon-XM_033378557.1-17	NA	NA	transcription-associated protein 1%2C transcript variant X2	LOC26533571
NC_046680.1	exon-XM_033378559.1-16	NA	NA	transcription-associated protein 1%2C transcript variant X4	LOC26533571
NC_046680.1	rna-XM_002135728.3	XM_002135728.3	NA	transcription-associated protein 1%2C transcript variant X5	LOC26533571
NC_046680.1	exon-XM_002135728.3-5	NA	NA	transcription-associated protein 1%2C transcript variant X5	LOC26533571
NC_046680.1	gene-LOC117183761	LOC117183761	lncRNA	NA	LOC117183761
NC_046680.1	rna-XR_004468923.1	XR_004468923.1	NA	uncharacterized LOC117183761	LOC117183761
NC_046680.1	exon-XR_004468923.1-1	NA	NA	uncharacterized LOC117183761	LOC117183761
NC_046680.1	exon-XR_004468923.1-2	NA	NA	uncharacterized LOC117183761	LOC117183761
NC_046680.1	gene-LOC117183651	LOC117183651	protein_coding	NA	LOC117183651
NC_046680.1	rna-XM_033378255.1	XM_033378255.1	NA	uncharacterized LOC117183651	LOC117183651
NC_046680.1	exon-XM_033378255.1-1	NA	NA	uncharacterized LOC117183651	LOC117183651
NC_046680.1	exon-XM_033378255.1-2	NA	NA	uncharacterized LOC117183651	LOC117183651
NC_046680.1	cds-XP_033234146.1	XP_033234146.1	NA	uncharacterized protein LOC117183651	LOC117183651
NC_046680.1	exon-XM_033378257.1-2	NA	NA	uncharacterized LOC117183653	LOC117183653
NC_046680.1	cds-XP_033234148.1	XP_033234148.1	NA	uncharacterized protein LOC117183653	LOC117183653
NC_046680.1	exon-XM_033378257.1-1	NA	NA	uncharacterized LOC117183653	LOC117183653
NC_046680.1	gene-LOC117183652	LOC117183652	protein_coding	NA	LOC117183652
NC_046680.1	rna-XM_033378256.1	XM_033378256.1	NA	uncharacterized LOC117183652	LOC117183652
NC_046680.1	exon-XM_033378256.1-2	NA	NA	uncharacterized LOC117183652	LOC117183652
NC_046680.1	cds-XP_033234147.1	XP_033234147.1	NA	uncharacterized protein LOC117183652	LOC117183652
NC_046680.1	gene-LOC117183653	LOC117183653	protein_coding	NA	LOC117183653
NC_046680.1	rna-XM_033378257.1	XM_033378257.1	NA	uncharacterized LOC117183653	LOC117183653
NC_046680.1	exon-XM_033378256.1-1	NA	NA	uncharacterized LOC117183652	LOC117183652
NC_046680.1	gene-LOC117183745	LOC117183745	lncRNA	NA	LOC117183745
NC_046680.1	rna-XR_004468896.1	XR_004468896.1	NA	uncharacterized LOC117183745	LOC117183745
NC_046680.1	exon-XR_004468896.1-1	NA	NA	uncharacterized LOC117183745	LOC117183745
NC_046680.1	exon-XR_004468896.1-2	NA	NA	uncharacterized LOC117183745	LOC117183745
NC_046680.1	exon-XM_033378147.1-2	NA	NA	histone H3.v1-like	LOC117183617
NC_046680.1	gene-LOC117183617	LOC117183617	protein_coding	NA	LOC117183617
NC_046680.1	rna-XM_033378147.1	XM_033378147.1	NA	histone H3.v1-like	LOC117183617
NC_046680.1	exon-XM_033378147.1-1	NA	NA	histone H3.v1-like	LOC117183617
NC_046681.1	gene-LOC117184022	LOC117184022	lncRNA	NA	LOC117184022
NC_046681.1	rna-XR_004469169.1	XR_004469169.1	NA	uncharacterized LOC117184022	LOC117184022
NC_046681.1	exon-XR_004469169.1-1	NA	NA	uncharacterized LOC117184022	LOC117184022
NC_046681.1	exon-XR_004469169.1-2	NA	NA	uncharacterized LOC117184022	LOC117184022
NC_046681.1	exon-XR_004469496.1-2	NA	NA	uncharacterized LOC117184215	LOC117184215
NC_046681.1	exon-XR_004469496.1-1	NA	NA	uncharacterized LOC117184215	LOC117184215
NC_046681.1	exon-XR_004469495.1-1	NA	NA	protein argonaute-3%2C transcript variant X3	LOC26534190
NC_046681.1	exon-XR_004469495.1-2	NA	NA	protein argonaute-3%2C transcript variant X3	LOC26534190
NC_046681.1	exon-XM_033380771.1-1	NA	NA	protein argonaute-3%2C transcript variant X1	LOC26534190
NC_046681.1	exon-XM_033380771.1-2	NA	NA	protein argonaute-3%2C transcript variant X1	LOC26534190
NC_046681.1	cds-XP_033236662.1	XP_033236662.1	NA	protein argonaute-3 isoform X1	LOC26534190
NC_046681.1	exon-XM_033380773.1-1	NA	NA	protein argonaute-3%2C transcript variant X4	LOC26534190
NC_046681.1	exon-XM_033380773.1-2	NA	NA	protein argonaute-3%2C transcript variant X4	LOC26534190
NC_046681.1	cds-XP_033236664.1	XP_033236664.1	NA	protein argonaute-3 isoform X2	LOC26534190
NC_046681.1	exon-XM_033380774.1-1	NA	NA	protein argonaute-3%2C transcript variant X5	LOC26534190
NC_046681.1	exon-XM_033380774.1-2	NA	NA	protein argonaute-3%2C transcript variant X5	LOC26534190
NC_046681.1	cds-XP_033236665.1	XP_033236665.1	NA	protein argonaute-3 isoform X3	LOC26534190
NC_046681.1	exon-XM_033380775.1-1	NA	NA	protein argonaute-3%2C transcript variant X6	LOC26534190
NC_046681.1	exon-XM_033380775.1-2	NA	NA	protein argonaute-3%2C transcript variant X6	LOC26534190
NC_046681.1	cds-XP_033236666.1	XP_033236666.1	NA	protein argonaute-3 isoform X4	LOC26534190
NC_046681.1	exon-XM_033380772.1-1	NA	NA	protein argonaute-3%2C transcript variant X2	LOC26534190
NC_046681.1	exon-XM_033380772.1-2	NA	NA	protein argonaute-3%2C transcript variant X2	LOC26534190
NC_046681.1	cds-XP_033236663.1	XP_033236663.1	NA	protein argonaute-3 isoform X1	LOC26534190
NC_046681.1	exon-XM_033380776.1-1	NA	NA	protein argonaute-3%2C transcript variant X7	LOC26534190
NC_046681.1	cds-XP_033236667.1	XP_033236667.1	NA	protein argonaute-3 isoform X5	LOC26534190
NC_046681.1	gene-LOC117184215	LOC117184215	lncRNA	NA	LOC117184215
NC_046681.1	rna-XR_004469496.1	XR_004469496.1	NA	uncharacterized LOC117184215	LOC117184215
NC_046681.1	gene-LOC26534190	LOC26534190	protein_coding	NA	LOC26534190
NC_046681.1	rna-XR_004469495.1	XR_004469495.1	NA	protein argonaute-3%2C transcript variant X3	LOC26534190
NC_046681.1	rna-XM_033380771.1	XM_033380771.1	NA	protein argonaute-3%2C transcript variant X1	LOC26534190
NC_046681.1	rna-XM_033380773.1	XM_033380773.1	NA	protein argonaute-3%2C transcript variant X4	LOC26534190
NC_046681.1	rna-XM_033380774.1	XM_033380774.1	NA	protein argonaute-3%2C transcript variant X5	LOC26534190
NC_046681.1	rna-XM_033380775.1	XM_033380775.1	NA	protein argonaute-3%2C transcript variant X6	LOC26534190
NC_046681.1	rna-XM_033380772.1	XM_033380772.1	NA	protein argonaute-3%2C transcript variant X2	LOC26534190
NC_046681.1	rna-XM_033380776.1	XM_033380776.1	NA	protein argonaute-3%2C transcript variant X7	LOC26534190
NC_046681.1	NC_046681.1:1..30706867	4	NA	NA	NA
NC_046681.1	exon-XR_004469495.1-6	NA	NA	protein argonaute-3%2C transcript variant X3	LOC26534190
NC_046681.1	exon-XM_033380771.1-6	NA	NA	protein argonaute-3%2C transcript variant X1	LOC26534190
NC_046681.1	exon-XM_033380773.1-6	NA	NA	protein argonaute-3%2C transcript variant X4	LOC26534190
NC_046681.1	exon-XM_033380774.1-6	NA	NA	protein argonaute-3%2C transcript variant X5	LOC26534190
NC_046681.1	exon-XM_033380772.1-6	NA	NA	protein argonaute-3%2C transcript variant X2	LOC26534190
NC_046681.1	exon-XM_033380776.1-4	NA	NA	protein argonaute-3%2C transcript variant X7	LOC26534190
NC_046681.1	gene-LOC117184214	LOC117184214	protein_coding	NA	LOC117184214
NC_046681.1	rna-XM_033380777.1	XM_033380777.1	NA	uncharacterized LOC117184214	LOC117184214
NC_046681.1	exon-XM_033380777.1-1	NA	NA	uncharacterized LOC117184214	LOC117184214
NC_046681.1	exon-XM_033380777.1-2	NA	NA	uncharacterized LOC117184214	LOC117184214
NC_046681.1	cds-XP_033236668.1	XP_033236668.1	NA	uncharacterized protein LOC117184214	LOC117184214
NC_046681.1	exon-XR_004469495.1-7	NA	NA	protein argonaute-3%2C transcript variant X3	LOC26534190
NC_046681.1	exon-XR_004469495.1-8	NA	NA	protein argonaute-3%2C transcript variant X3	LOC26534190
NC_046681.1	exon-XR_004469495.1-9	NA	NA	protein argonaute-3%2C transcript variant X3	LOC26534190
NC_046681.1	exon-XM_033380771.1-7	NA	NA	protein argonaute-3%2C transcript variant X1	LOC26534190
NC_046681.1	exon-XM_033380773.1-7	NA	NA	protein argonaute-3%2C transcript variant X4	LOC26534190
NC_046681.1	exon-XM_033380773.1-8	NA	NA	protein argonaute-3%2C transcript variant X4	LOC26534190
NC_046681.1	exon-XM_033380774.1-7	NA	NA	protein argonaute-3%2C transcript variant X5	LOC26534190
NC_046681.1	exon-XM_033380775.1-6	NA	NA	protein argonaute-3%2C transcript variant X6	LOC26534190
NC_046681.1	exon-XM_033380772.1-7	NA	NA	protein argonaute-3%2C transcript variant X2	LOC26534190
NC_046681.1	exon-XM_033380776.1-5	NA	NA	protein argonaute-3%2C transcript variant X7	LOC26534190
NC_046681.1	exon-XM_033380771.1-8	NA	NA	protein argonaute-3%2C transcript variant X1	LOC26534190
NC_046681.1	exon-XM_033380772.1-8	NA	NA	protein argonaute-3%2C transcript variant X2	LOC26534190
NC_046681.1	exon-XM_033380776.1-6	NA	NA	protein argonaute-3%2C transcript variant X7	LOC26534190
NC_046681.1	exon-XM_033379339.1-1	NA	NA	mitochondrial basic amino acids transporter%2C transcript variant X4	LOC26534138
NC_046681.1	exon-XM_033379339.1-2	NA	NA	mitochondrial basic amino acids transporter%2C transcript variant X4	LOC26534138
NC_046681.1	exon-XM_033379343.1-1	NA	NA	mitochondrial basic amino acids transporter%2C transcript variant X8	LOC26534138
NC_046681.1	exon-XM_033379343.1-2	NA	NA	mitochondrial basic amino acids transporter%2C transcript variant X8	LOC26534138
NC_046681.1	cds-XP_033235234.1	XP_033235234.1	NA	uncharacterized protein LOC26534138 isoform X2	LOC26534138
NC_046681.1	exon-XM_033379341.1-1	NA	NA	mitochondrial basic amino acids transporter%2C transcript variant X6	LOC26534138
NC_046681.1	exon-XM_033379341.1-2	NA	NA	mitochondrial basic amino acids transporter%2C transcript variant X6	LOC26534138
NC_046681.1	cds-XP_033235232.1	XP_033235232.1	NA	uncharacterized protein LOC26534138 isoform X2	LOC26534138
NC_046681.1	exon-XM_033379342.1-1	NA	NA	mitochondrial basic amino acids transporter%2C transcript variant X7	LOC26534138
NC_046681.1	exon-XM_033379342.1-2	NA	NA	mitochondrial basic amino acids transporter%2C transcript variant X7	LOC26534138
NC_046681.1	cds-XP_033235233.1	XP_033235233.1	NA	uncharacterized protein LOC26534138 isoform X2	LOC26534138
NC_046681.1	exon-XM_033379340.1-1	NA	NA	mitochondrial basic amino acids transporter%2C transcript variant X5	LOC26534138
NC_046681.1	exon-XM_033379340.1-2	NA	NA	mitochondrial basic amino acids transporter%2C transcript variant X5	LOC26534138
NC_046681.1	cds-XP_033235231.1	XP_033235231.1	NA	uncharacterized protein LOC26534138 isoform X2	LOC26534138
NC_046681.1	gene-LOC117184038	LOC117184038	protein_coding	NA	LOC117184038
NC_046681.1	rna-XM_033380047.1	XM_033380047.1	NA	uncharacterized LOC117184038%2C transcript variant X1	LOC117184038
NC_046681.1	exon-XM_033380047.1-1	NA	NA	uncharacterized LOC117184038%2C transcript variant X1	LOC117184038
NC_046681.1	exon-XM_033380047.1-2	NA	NA	uncharacterized LOC117184038%2C transcript variant X1	LOC117184038
NC_046681.1	cds-XP_033235938.1	XP_033235938.1	NA	uncharacterized protein LOC117184038 isoform X1	LOC117184038
NC_046681.1	rna-XM_033380048.1	XM_033380048.1	NA	uncharacterized LOC117184038%2C transcript variant X2	LOC117184038
NC_046681.1	exon-XM_033380048.1-1	NA	NA	uncharacterized LOC117184038%2C transcript variant X2	LOC117184038
NC_046681.1	exon-XM_033380048.1-2	NA	NA	uncharacterized LOC117184038%2C transcript variant X2	LOC117184038
NC_046681.1	cds-XP_033235939.1	XP_033235939.1	NA	uncharacterized protein LOC117184038 isoform X2	LOC117184038
NC_046681.1	gene-LOC26534138	LOC26534138	protein_coding	NA	LOC26534138
NC_046681.1	rna-XM_033379339.1	XM_033379339.1	NA	mitochondrial basic amino acids transporter%2C transcript variant X4	LOC26534138
NC_046681.1	rna-XM_033379343.1	XM_033379343.1	NA	mitochondrial basic amino acids transporter%2C transcript variant X8	LOC26534138
NC_046681.1	rna-XM_033379341.1	XM_033379341.1	NA	mitochondrial basic amino acids transporter%2C transcript variant X6	LOC26534138
NC_046681.1	rna-XM_033379342.1	XM_033379342.1	NA	mitochondrial basic amino acids transporter%2C transcript variant X7	LOC26534138
NC_046681.1	rna-XM_033379340.1	XM_033379340.1	NA	mitochondrial basic amino acids transporter%2C transcript variant X5	LOC26534138
